# Integrated multi-model analysis of intestinal inflammation exposes key molecular features of preclinical and clinical IBD

**DOI:** 10.1101/2024.08.14.607902

**Authors:** Miguel González-Acera, Jay V. Patankar, Lena Erkert, Roodline Cineus, Reyes Gámez-Belmonte, Tamara Leupold, Marvin Bubeck, Li-Li Bao, Martin Dinkel, Ru Wang, Heidi Limberger, Iris Stolzer, Katharina Gerlach, Fabrizio Mascia, Kristina Koop, Christina Plattner, Gregor Sturm, Benno Weigmann, Claudia Günther, Stefan Wirtz, Kai Hildner, Anja A. Kühl, Britta Siegmund, Raja Atreya, The IBDome Consortium, Ahmed N. Hegazy, Zlatko Trajanoski, Markus F. Neurath, Christoph Becker

**Author notes:** Corresponding author **Address correspondence to:** Christoph Becker, PhD Department of Medicine 1, Universitätsklinikum Erlangen Friedrich-Alexander-Universität Erlangen-Nürnberg (FAU) Erlangen, Germany. Share first-authorship (Miguel González-Acera, Jay V. Patankar).

## Abstract

**Background:** Inflammatory bowel disease (IBD) is a chronic inflammatory condition of the intestine with a complex and multifaceted pathogenesis. While various animal models exist to study specific disease mechanisms relevant to human IBD, a comprehensive comparative framework linking these to IBD pathophysiology is lacking.

**Objective:** In our study, we aimed at providing a framework that delineates common and unique features encountered in 13 widely used mouse models comparing them with human IBD to identify translatable pathways in model-cohort pairs. Another aim of our study was to provide an explorable resource for looking up gene and pathway level changes in mouse models assisting in hypothesis testing and minimizing animal burden abiding by the 3R principals.

**Design:** We employed comparative transcriptomic analyses with curated and *a priori* statistical correlative methods between mouse models versus established as well as own patient datasets at both bulk and single cell levels.

**Results:** We identify IBD-related pathways, ontologies, and cellular processes that are translatable between mouse models and patient cohorts. Moreover, we identify, known and novel IBD-associated subcellular mechanisms and how they are recapitulated in specific mouse models.

**Conclusion:** Our findings provide a valuable resource for selecting the most appropriate experimental paradigm to model unique features of IBD pathomechanisms, allowing analysis at the tissue, cellular, and subcellular levels.

**What is already known on this topic:** Preclinical modelling of IBD is key to the discovery of pathomechanisms and the evaluation of therapeutic approaches. However, individual models do not recapitulate the complexity of the disease and comprehensive studies comparing modelling paradigms with human IBD are lacking.

**What this study adds:** Our study provides a comparative analysis of thirteen commonly used intestinal inflammation models, identifying core-conserved pathways between mouse models and IBD patient cohorts. In addition, our study shows how specific pathways involved in IBD are recapitulated in specific mouse models and introduces a web tool to analyse the models.

**How this study might affect research, practice or policy:** By identifying conserved and discrepant pathways between specific mouse models and IBD patient cohorts, our analysis platform provides an invaluable resource for translational IBD research.
