## Supplementary material for "Integrated multi-model analysis of intestinal inflammation exposes key molecular features of preclinical and clinical IBD": SupplTable1 - Rereferences and information for mouse models

### Sheet: Sheet2
Model	Abbreviation	Tissue	Trigger	'n' number (test : control)	Reference No.
Acute Dextran sulfate sodium-induced colitis	AcDSS	Colon	Barrier damage	3 : 5	7
Chronic Dextran sulfate sodium-induced colitis	cDSS	Colon	Barrier damage	5 : 5	7
Caspase 8 intestinal epithelial-specific ablation	Casp8ΔIEC	Colon and ileum	Barrier damage	5 : 4 (colon); 4 : 5 (ileum)	8
Oxazolone-induced colitis	OxC	Colon	Immune modulation	5 : 5	7
Acute 2,4,6-trinitrobenzene sulfonic acid-induced colitis	AcTNBS	Colon	Immune modulation	5 : 6	7
Chronic 2,4,6-trinitrobenzene sulfonic acid-induced colitis	cTNBS	Colon	Immune modulation	3 : 6	7
Adoptive T-cell transfer-induced colitis	TC	Colon	Immune modulation	4 : 5	9
ARE element deletion from Tnf gene	TnfΔARE	Colon and ileum	Immune modulation	5 : 5 (colon and ileum)	10
Eimeria vermiformis infection	Everm	Ileum	Infection	3 : 3	11
Helicobacter hepaticus infection	Hhepa	Colon	Infection	4 : 4	12
Citrobacter rodentium infection	Crode	Colon	Infection	5 : 5	13
