## Supplementary material for "Integrated multi-model analysis of intestinal inflammation exposes key molecular features of preclinical and clinical IBD": SupplTable2 - 2way ANOVA cellular deconvolution

### Sheet: 2way ANOVA
Two-way ANOVA	Ordinary
Alpha	0.05
Source of Variation	% of total variation	P value	P value summary	Significant?
Interaction	7.224	<0.0001	****	Yes
models	1.673e-09	>0.9999	ns	No
cells	82.36	<0.0001	****	Yes

### Sheet: Tuckeys multiple comparisonsTuk
Tukey's multiple comparisons test	Predicted (LS) mean diff.	95.00% CI of diff.	Below threshold?	Summary	Adjusted P Value
Colonocytes
Ctrl_DSS vs. AcDSS	0.4561	0.3770 to 0.5351	Yes	****	<0.0001
Ctrl_DSS vs. cDSS	0.05895	-0.009521 to 0.1274	No	ns	0.1961
AcDSS vs. cDSS	-0.3971	-0.4762 to -0.3181	Yes	****	<0.0001
Ctrl_Casp8 ΔIEC vs. Casp8 ΔIEC	-0.03313	-0.1058 to 0.03949	No	ns	0.9817
Rag1KO vs. TC	-0.02484	-0.09746 to 0.04778	No	ns	0.9993
Ctrl_OxC vs. OxC	0.07751	0.009041 to 0.1460	Yes	**	0.0099
Ctrl_TNBS vs. AcTNBS	0.0933	0.02775 to 0.1589	Yes	***	0.0001
Ctrl_TNBS vs. cTNBS	0.1414	0.06485 to 0.2180	Yes	****	<0.0001
AcTNBS vs. cTNBS	0.0481	-0.03096 to 0.1272	No	ns	0.7981
Ctrl_Tnf ΔARE vs. Tnf ΔARE	-0.01402	-0.08249 to 0.05445	No	ns	>0.9999
Ctrl_Crode vs. Crode	-0.09052	-0.1590 to -0.02206	Yes	***	0.0006
Ctrl_Hhepa vs. Hhepa	-0.04286	-0.1194 to 0.03369	No	ns	0.8871
Colonocytes-EEC
Ctrl_DSS vs. AcDSS	0.004602	-0.07446 to 0.08366	No	ns	>0.9999
Ctrl_DSS vs. cDSS	0.002197	-0.06627 to 0.07066	No	ns	>0.9999
AcDSS vs. cDSS	-0.002405	-0.08146 to 0.07665	No	ns	>0.9999
Ctrl_Casp8 ΔIEC vs. Casp8 ΔIEC	0.005402	-0.06722 to 0.07802	No	ns	>0.9999
Rag1KO vs. TC	-0.001372	-0.07399 to 0.07125	No	ns	>0.9999
Ctrl_OxC vs. OxC	-0.006024	-0.07449 to 0.06244	No	ns	>0.9999
Ctrl_TNBS vs. AcTNBS	-0.002928	-0.06848 to 0.06262	No	ns	>0.9999
Ctrl_TNBS vs. cTNBS	-0.01807	-0.09461 to 0.05848	No	ns	>0.9999
AcTNBS vs. cTNBS	-0.01514	-0.09420 to 0.06392	No	ns	>0.9999
Ctrl_Tnf ΔARE vs. Tnf ΔARE	-0.0002474	-0.06871 to 0.06822	No	ns	>0.9999
Ctrl_Crode vs. Crode	0.002343	-0.06612 to 0.07081	No	ns	>0.9999
Ctrl_Hhepa vs. Hhepa	0.008196	-0.06835 to 0.08474	No	ns	>0.9999
Colonocytes-Secretory
Ctrl_DSS vs. AcDSS	0.1748	0.09569 to 0.2538	Yes	****	<0.0001
Ctrl_DSS vs. cDSS	0.03052	-0.03794 to 0.09899	No	ns	0.9856
AcDSS vs. cDSS	-0.1442	-0.2233 to -0.06517	Yes	****	<0.0001
Ctrl_Casp8 ΔIEC vs. Casp8 ΔIEC	0.0918	0.01918 to 0.1644	Yes	**	0.0015
Rag1KO vs. TC	0.06449	-0.008129 to 0.1371	No	ns	0.1548
Ctrl_OxC vs. OxC	0.02236	-0.04611 to 0.09082	No	ns	0.9996
Ctrl_TNBS vs. AcTNBS	-0.04949	-0.1150 to 0.01606	No	ns	0.423
Ctrl_TNBS vs. cTNBS	0.05762	-0.01892 to 0.1342	No	ns	0.4287
AcTNBS vs. cTNBS	0.1071	0.02806 to 0.1862	Yes	***	0.0004
Ctrl_Tnf ΔARE vs. Tnf ΔARE	-0.009691	-0.07816 to 0.05878	No	ns	>0.9999
Ctrl_Crode vs. Crode	0.0292	-0.03927 to 0.09766	No	ns	0.991
Ctrl_Hhepa vs. Hhepa	0.117	0.04043 to 0.1935	Yes	****	<0.0001
Intermediate squamous-like cells
Ctrl_DSS vs. AcDSS	1.804e-16	-0.07906 to 0.07906	No	ns	>0.9999
Ctrl_DSS vs. cDSS	-0.05366	-0.1221 to 0.01481	No	ns	0.3521
AcDSS vs. cDSS	-0.05366	-0.1327 to 0.02540	No	ns	0.6265
Ctrl_Casp8 ΔIEC vs. Casp8 ΔIEC	-0.09109	-0.1637 to -0.01847	Yes	**	0.0017
Rag1KO vs. TC	6.939e-17	-0.07262 to 0.07262	No	ns	>0.9999
Ctrl_OxC vs. OxC	4.163e-17	-0.06847 to 0.06847	No	ns	>0.9999
Ctrl_TNBS vs. AcTNBS	-0.01402	-0.07957 to 0.05153	No	ns	>0.9999
Ctrl_TNBS vs. cTNBS	-0.01527	-0.09182 to 0.06128	No	ns	>0.9999
AcTNBS vs. cTNBS	-0.001254	-0.08031 to 0.07780	No	ns	>0.9999
Ctrl_Tnf ΔARE vs. Tnf ΔARE	-0.01369	-0.08215 to 0.05478	No	ns	>0.9999
Ctrl_Crode vs. Crode	0	-0.06847 to 0.06847	No	ns	>0.9999
Ctrl_Hhepa vs. Hhepa	1.11e-16	-0.07655 to 0.07655	No	ns	>0.9999
T-cells
Ctrl_DSS vs. AcDSS	-0.01894	-0.09800 to 0.06012	No	ns	>0.9999
Ctrl_DSS vs. cDSS	-2.776e-17	-0.06847 to 0.06847	No	ns	>0.9999
AcDSS vs. cDSS	0.01894	-0.06012 to 0.09800	No	ns	>0.9999
Ctrl_Casp8 ΔIEC vs. Casp8 ΔIEC	1.388e-17	-0.07262 to 0.07262	No	ns	>0.9999
Rag1KO vs. TC	-0.02388	-0.09650 to 0.04874	No	ns	0.9996
Ctrl_OxC vs. OxC	-0.0008777	-0.06934 to 0.06759	No	ns	>0.9999
Ctrl_TNBS vs. AcTNBS	-1.665e-16	-0.06555 to 0.06555	No	ns	>0.9999
Ctrl_TNBS vs. cTNBS	-0.005263	-0.08181 to 0.07128	No	ns	>0.9999
AcTNBS vs. cTNBS	-0.005263	-0.08432 to 0.07380	No	ns	>0.9999
Ctrl_Tnf ΔARE vs. Tnf ΔARE	-1.388e-17	-0.06847 to 0.06847	No	ns	>0.9999
Ctrl_Crode vs. Crode	-2.765e-09	-0.06847 to 0.06847	No	ns	>0.9999
Ctrl_Hhepa vs. Hhepa	-0.002469	-0.07902 to 0.07408	No	ns	>0.9999
B-cells
Ctrl_DSS vs. AcDSS	-0.1051	-0.1842 to -0.02605	Yes	***	0.0005
Ctrl_DSS vs. cDSS	-0.08148	-0.1499 to -0.01301	Yes	**	0.0045
AcDSS vs. cDSS	0.02363	-0.05543 to 0.1027	No	ns	0.9999
Ctrl_Casp8 ΔIEC vs. Casp8 ΔIEC	-0.04118	-0.1138 to 0.03144	No	ns	0.8759
Rag1KO vs. TC	-0.0001344	-0.07275 to 0.07249	No	ns	>0.9999
Ctrl_OxC vs. OxC	0.02765	-0.04082 to 0.09611	No	ns	0.9951
Ctrl_TNBS vs. AcTNBS	-0.07804	-0.1436 to -0.01249	Yes	**	0.0044
Ctrl_TNBS vs. cTNBS	0.04927	-0.02728 to 0.1258	No	ns	0.7169
Ctrl_Tnf ΔARE vs. Tnf ΔARE	-0.0422	-0.1107 to 0.02626	No	ns	0.7807
Ctrl_Crode vs. Crode	-0.01779	-0.08626 to 0.05068	No	ns	>0.9999
Ctrl_Hhepa vs. Hhepa	-0.04941	-0.1260 to 0.02714	No	ns	0.7124
Macrophages
Ctrl_DSS vs. AcDSS	-0.06227	-0.1413 to 0.01679	No	ns	0.3428
Ctrl_DSS vs. cDSS	-0.009011	-0.07748 to 0.05946	No	ns	>0.9999
AcDSS vs. cDSS	0.05326	-0.02580 to 0.1323	No	ns	0.6398
Ctrl_Casp8 ΔIEC vs. Casp8 ΔIEC	-0.003676	-0.07630 to 0.06894	No	ns	>0.9999
Rag1KO vs. TC	-0.03715	-0.1098 to 0.03547	No	ns	0.946
Ctrl_OxC vs. OxC	-0.017	-0.08547 to 0.05146	No	ns	>0.9999
Ctrl_TNBS vs. AcTNBS	-0.006301	-0.07185 to 0.05925	No	ns	>0.9999
Ctrl_TNBS vs. cTNBS	-0.01894	-0.09549 to 0.05761	No	ns	>0.9999
AcTNBS vs. cTNBS	-0.01264	-0.09170 to 0.06642	No	ns	>0.9999
Ctrl_Tnf ΔARE vs. Tnf ΔARE	-0.003855	-0.07232 to 0.06461	No	ns	>0.9999
Ctrl_Crode vs. Crode	-0.008575	-0.07704 to 0.05989	No	ns	>0.9999
Ctrl_Hhepa vs. Hhepa	-0.06391	-0.1405 to 0.01264	No	ns	0.2424
Neutrophils
Ctrl_DSS vs. AcDSS	-0.126	-0.2050 to -0.04690	Yes	****	<0.0001
Ctrl_DSS vs. cDSS	-0.004665	-0.07313 to 0.06380	No	ns	>0.9999
AcDSS vs. cDSS	0.1213	0.04224 to 0.2004	Yes	****	<0.0001
Ctrl_Casp8 ΔIEC vs. Casp8 ΔIEC	-1.254e-05	-0.07263 to 0.07261	No	ns	>0.9999
Rag1KO vs. TC	-0.01377	-0.08639 to 0.05885	No	ns	>0.9999
Ctrl_OxC vs. OxC	-0.01986	-0.08833 to 0.04861	No	ns	>0.9999
Ctrl_TNBS vs. AcTNBS	-0.05228	-0.1178 to 0.01327	No	ns	0.3202
Ctrl_TNBS vs. cTNBS	-0.1075	-0.1841 to -0.03099	Yes	***	0.0002
AcTNBS vs. cTNBS	-0.05526	-0.1343 to 0.02380	No	ns	0.5722
Ctrl_Tnf ΔARE vs. Tnf ΔARE	4.163e-17	-0.06847 to 0.06847	No	ns	>0.9999
Ctrl_Crode vs. Crode	-0.008782	-0.07725 to 0.05968	No	ns	>0.9999
Ctrl_Hhepa vs. Hhepa	-0.03433	-0.1109 to 0.04221	No	ns	0.9847
Fibroblasts
Ctrl_DSS vs. AcDSS	-0.1469	-0.2259 to -0.06780	Yes	****	<0.0001
Ctrl_DSS vs. cDSS	0.01608	-0.05238 to 0.08455	No	ns	>0.9999
AcDSS vs. cDSS	0.1629	0.08388 to 0.2420	Yes	****	<0.0001
Ctrl_Casp8 ΔIEC vs. Casp8 ΔIEC	0.0004749	-0.07215 to 0.07309	No	ns	>0.9999
Rag1KO vs. TC	-0.007232	-0.07985 to 0.06539	No	ns	>0.9999
Ctrl_OxC vs. OxC	-0.04803	-0.1165 to 0.02043	No	ns	0.5651
Ctrl_TNBS vs. AcTNBS	0.0006196	-0.06493 to 0.06617	No	ns	>0.9999
Ctrl_TNBS vs. cTNBS	-0.05379	-0.1303 to 0.02276	No	ns	0.562
AcTNBS vs. cTNBS	-0.05441	-0.1335 to 0.02465	No	ns	0.6011
Ctrl_Tnf ΔARE vs. Tnf ΔARE	0.01361	-0.05486 to 0.08207	No	ns	>0.9999
Ctrl_Crode vs. Crode	0.009134	-0.05933 to 0.07760	No	ns	>0.9999
Ctrl_Hhepa vs. Hhepa	-0.006581	-0.08313 to 0.06997	No	ns	>0.9999
Lymphatics
Ctrl_DSS vs. AcDSS	-0.04576	-0.1248 to 0.03330	No	ns	0.856
Ctrl_DSS vs. cDSS	0.006431	-0.06204 to 0.07490	No	ns	>0.9999
AcDSS vs. cDSS	0.05219	-0.02687 to 0.1312	No	ns	0.6753
Ctrl_Casp8 ΔIEC vs. Casp8 ΔIEC	0.003208	-0.06941 to 0.07583	No	ns	>0.9999
Rag1KO vs. TC	-0.0009153	-0.07354 to 0.07170	No	ns	>0.9999
Ctrl_OxC vs. OxC	-0.01957	-0.08804 to 0.04889	No	ns	>0.9999
Ctrl_TNBS vs. AcTNBS	-0.0004051	-0.06596 to 0.06515	No	ns	>0.9999
Ctrl_TNBS vs. cTNBS	-0.0352	-0.1118 to 0.04135	No	ns	0.9802
Ctrl_Tnf ΔARE vs. Tnf ΔARE	0.006003	-0.06246 to 0.07447	No	ns	>0.9999
Ctrl_Crode vs. Crode	0.004298	-0.06417 to 0.07277	No	ns	>0.9999
Ctrl_Hhepa vs. Hhepa	0.002403	-0.07415 to 0.07895	No	ns	>0.9999
Endothelial_cells
Ctrl_DSS vs. AcDSS	-0.06847	-0.1475 to 0.01059	No	ns	0.1878
Ctrl_DSS vs. cDSS	-0.003807	-0.07227 to 0.06466	No	ns	>0.9999
AcDSS vs. cDSS	0.06466	-0.01440 to 0.1437	No	ns	0.2762
Ctrl_Casp8 ΔIEC vs. Casp8 ΔIEC	0.007796	-0.06482 to 0.08042	No	ns	>0.9999
Rag1KO vs. TC	-0.001463	-0.07408 to 0.07116	No	ns	>0.9999
Ctrl_OxC vs. OxC	-0.01093	-0.07939 to 0.05754	No	ns	>0.9999
Ctrl_TNBS vs. AcTNBS	0.002374	-0.06318 to 0.06793	No	ns	>0.9999
Ctrl_TNBS vs. cTNBS	-0.02636	-0.1029 to 0.05018	No	ns	0.9993
AcTNBS vs. cTNBS	-0.02874	-0.1078 to 0.05032	No	ns	0.9986
Ctrl_Tnf ΔARE vs. Tnf ΔARE	0.004193	-0.06427 to 0.07266	No	ns	>0.9999
Ctrl_Crode vs. Crode	-0.009115	-0.07758 to 0.05935	No	ns	>0.9999
Ctrl_Hhepa vs. Hhepa	-0.0137	-0.09025 to 0.06285	No	ns	>0.9999
Muscle-like-cells
Ctrl_DSS vs. AcDSS	-0.06206	-0.1411 to 0.01700	No	ns	0.3492
Ctrl_DSS vs. cDSS	0.03844	-0.03003 to 0.1069	No	ns	0.8847
AcDSS vs. cDSS	0.1005	0.02144 to 0.1796	Yes	**	0.0013
Ctrl_Casp8 ΔIEC vs. Casp8 ΔIEC	0.0604	-0.01222 to 0.1330	No	ns	0.2484
Rag1KO vs. TC	0.04628	-0.02634 to 0.1189	No	ns	0.7325
Ctrl_OxC vs. OxC	-0.005188	-0.07365 to 0.06328	No	ns	>0.9999
Ctrl_TNBS vs. AcTNBS	0.1072	0.04164 to 0.1727	Yes	****	<0.0001
Ctrl_TNBS vs. cTNBS	0.03214	-0.04440 to 0.1087	No	ns	0.9924
AcTNBS vs. cTNBS	-0.07505	-0.1541 to 0.004008	No	ns	0.0859
Ctrl_Tnf ΔARE vs. Tnf ΔARE	0.0599	-0.008564 to 0.1284	No	ns	0.1739
Ctrl_Crode vs. Crode	0.08981	0.02135 to 0.1583	Yes	***	0.0007
Ctrl_Hhepa vs. Hhepa	0.08568	0.009133 to 0.1622	Yes	*	0.0117
