## Supplementary material for "Integrated multi-model analysis of intestinal inflammation exposes key molecular features of preclinical and clinical IBD": SupplTable7 - Rereferences and information for human cohorts

### Sheet: Sheet1
Cohort	Tissue	Disease	N. diseased	N controls	Database ID	Reference
PROTECT	Rectum	UC	206 UC	20	GSE109142	53
RISK	Rectum	CD AND UC	92 CD 43 UC	55	GSE117993	57
PSC-UC	Colon	UC	10 UC	10	E-MTAB-7915	52
IBDome	Ileum	CD AND UC	132 CD	40	ZENODO	in preparation
IBDome	Colon	CD AND UC	62 UC	29	ZENODO	in preparation
RISK	Ileum	CD	202 CD	36	GSE57945	53
WashU	Ileum	CD	36 CD	32	E-MTAB-5783	50, 51
